# Ferrous Iron Accumulation Is a Hallmark and Therapeutic Vulnerability of Therapy-Induced Senescence

**DOI:** 10.64898/2026.05.20.726695

**Authors:** Zhiming Wang, Yuanhui Liu, Hala S. Hassanain, Yaopeng Ding, Shaoyang Zhao, Nancy Azizian, Yinan Gong, Keith S. Chan, Jenny C. Chang, Mark Pegram, Yulin Li

## Abstract

Chemotherapy and radiation reduce tumor burden but leave behind residual cells that survive via therapy-induced senescence (TIS). These cells constitute a latent reservoir fueling recurrence, yet strategies for their selective elimination are lacking. Here, we identify lysosomal ferrous iron accumulation as a conserved hallmark and actionable vulnerability of TIS tumor cells. Across diverse models, senescent tumor cells exhibit marked hypersensitivity to ferroptosis induction. In breast cancer PDX models, sequential ferroptosis induction following chemotherapy significantly delays recurrence, while dual inhibition of GPX4 and FSP1 produces durable, often complete, eradication of residual tumors without overt toxicity. Mechanistically, activation of the TFEB-HO-1 axis in TIS tumor cells drives ferrous iron accumulation, thereby priming cells for ferroptosis. Together, these findings establish ferrous iron accumulation as a defining feature of TIS and position ferroptosis induction as a potent senolytic strategy to eliminate therapy-refractory residual disease.

**Statement of significance:** Senescent tumor cells remaining after treatment can drive cancer recurrence yet remain poorly understood and therapeutically intractable. Here, we identify lysosomal ferrous iron accumulation as a universal hallmark of therapy-induced senescence and demonstrate that ferroptosis induction functions as an effective senolytic strategy. Our findings provide mechanistic and translational support for the “one-two punch” therapeutic paradigm.
