## Supplementary table 1 for "Ferrous Iron Accumulation Is a Hallmark and Therapeutic Vulnerability of Therapy-Induced Senescence"

### Sheet: Table 1
Supplementary Table 1
Chemicals	Parental viability (% of control)	Senescent viability (% of control)	Mechanism of action	Concentrations
5-Azacytidine	93	94	DNA methyltransferase inhibitor	300 nM
A-1155463	78	8	BCL-XL inhibitor	10 nM
A-1331852	50	6	BCL-XL inhibitor	300 nM
ABT-199	93	87	BCL-2 inhibitor	2 µM
ABT-263	60	7	BCL-2 family inhibitor	1 µM
ABT-737	78	24	BCL-2/BCL-xL inhibitor	1 µM
Ac-DEVD-CHO	97	34	Caspase-3 inhibitor	1 µM
Altretamine	89	86	DNA replication inhibitor	1 µM
ASTX660	77	9	XIAP inhibitor	1 µM
AT-406	78	6	IAP antagonist	300 nM
Auranofin	86	21	redox enzymes inhibitor	100 nM
AZD5582	87	7	IAP antagonist	300 nM
AZD5591	93	67	MCL-1 inhibitor	1 µM
Bam7	94	90	BCL-2 family activator	1 µM
BAY 87-2243	93	92	HIF-1 inhibitor	30 nM
BCP-T.A.	93	26	Ferroptosis inducer	10 nM
Birinapant	43	7	XIAP/cIAP1 antagonist	100 nM
bv4	83	12	XIAP inhibitor	10 nM
C18	16	5	GPX4 inhibitor	1 µM
Capecitabine	88	85	DNA synthesis inhibitor	1 µM
Carboplatin	95	78	alkylating agents	2 µM
CAY10443	93	98	Apoptosis inducer	1 µM
CAY10773	92	34	Ferroptosis inducer	1 µM
Chlorido[N,N'-disalicylidene-1,2-phenylenediamine]iron(III)	76	13	Ferroptosis inducer	300 nM
CIL56	68	7	Ferroptosis inducer	10 nM
Cisplatin	97	88	DNA-crosslinking agent	100 nM
Cytarabine	83	44	DNA polymerase inhibitor	1 µM
Delanzomib	35	5	Proteasome inhibitor	2 µM
Disulfiram	94	23	Aldehyde dehydrogenase inhibitor	10 nM
Docetaxel	12	37	Microtubule depolymerization Inhibitor	10 nM
DT2216	77	28	BCL-xL inhibitor	10 nM
Elesclomol	97	32	Cuproptosis inducer	30 nM
Emricasan	77	44	pan-Caspase inhibitor	2 µM
Erastin2	78	77	Ferroptosis inhibitor	300 nM
Estramustine Phosphate	93	91	Microtubule inhibition	1 µM
FA16	88	67	Ferroptosis inhibitor	2 µM
DeFer-2	92	91	PROTAC ferritin degrader	1 µM
Ferrostatin-1	93	95	Ferroptosis inhibitor	2 µM
Ferroptosis Inducer 24	87	78	Ferroptosis inducer	1 µM
FIN56	56	78	Ferroptosis activator	30 nM
FINO2	97	20	Ferroptosis activator	2 µM
FSEN1	80	87	FSP1 inhibitor	30 nM
GDC-0152	66	4	IAP inhibitor	1 µM
GPX416	93	91	GPX4 inhibitor	30 nM
GPX424	94	4	GPX4 inhibitor	1 µM
GPX4 i 26a	77	4	Ferroptosis inducer	1 µM
4-hydroperoxy Cyclophosphamide	93	99	Alkylating agent	1 µM
icFSP1	77	68	FSP1 inhibitor	2 µM
Idarubicin	70	73	Topoisomerase inhibitor	1 µM
iFSP1	72	88	Ferroptosis activator	2 µM
IKE	66	23	Ferroptosis inducer	1 µM
IM-93	88	86	Ferroptosis/NETosis inhibitor	1 µM
Irinotecan	10	55	DNA topoisomerase I inhibitor	1 µM
JKE-1674	76	89	GPX4 Inhibitor	1 µM
JKE-1716	92	13	GPX4 Inhibitor	1 µM
Liproxstatin-1	95	23	Ferroptosis inhibitor	300 nM
Methotrexate	89	93	Dihydrofolate reductase inhibitor	1 µM
MIK665	98	33	MCL1 inhibitor	100 nM
Mitoxantrone hydrochloride	30	37	topoisomerase II	10 nM
ML-162	88	9	GPX4 inhibitor	100 nM
ML-210	89	3	GPX4 inhibitor	30 nM
ML-311	98	94	Mcl-1/Bim interaction inhibitor	1 µM
MPI-0441138	97	96	Apoptosis and growth inhibitor	10 nM
N6F11	77	66	Ferroptosis inducer	2 µM
Raptinal	88	77	Caspase-3 activator	1 µM
RSL3	89	5	GPX4 inhibitor	30 nM
Sabutoclax	77	89	BCL-2 inhibitor	1 µM
Siramesine	76	78	Sigma-2 receptor agonist	2 µM
SM164	93	94	IAP antagonist	1 µM
Sorafenib	93	97	Raf-1 and B-Raf inhibitor	2 µM
Temozolomide	88	92	Alkylating agent	1 µM
Topotecan	34	68	Topoisomerase I inhibitor	300 nM
UAMC-3203	89	88	Ferroptosis inhibitor	1 µM
UMI-77	87	93	Bcl-2 inhibitor	2 µM
viFSP1	94	95	FSP1 inhibitor	1 µM
Vincristine sulfate	35	23	Tubulin inhibitor	1 µM
VU0661013	90	92	MCL-1 inhibitor	30 nM
YM155	32	7	Survivin inhibitor	100 nM
