## Supplementary table 2a for "Ferrous Iron Accumulation Is a Hallmark and Therapeutic Vulnerability of Therapy-Induced Senescence"

### Sheet: PDX3107 RSL3 
Days-to-Recurrence in PDX3107 TNBC model
AC	AC+RSL3
83	97
84	91
79	89
86	95
84	100
	101

### Sheet: PDX3887 RSL3
Days-to-Recurrence in PDX3887 TNBC model
AC group	AC+RSL3
78	105
84	100
77	85
71	99
70	84
79	95
81	100
84	76
81	106
	107
	84
