## Supplementary table 2b for "Ferrous Iron Accumulation Is a Hallmark and Therapeutic Vulnerability of Therapy-Induced Senescence"

### Sheet: PDX3887 Com
Days-to-Recurrence in PDX3887 TNBC model
AC	AC+RSL3	AC+RSL3+iFSP1
76	113	97
65	101	103
77	85	No relapse
85	95	No relapse
66	87	No relapse
79	106	No relapse
73	107	No relapse
65	101	No relapse
		No relapse
		No relapse
		No relapse
		No relapse
		No relapse

### Sheet: PDX0140 Com
Days-to-Recurrence in PDX0140 TNBC model
AC	AC+RSL3	AC+RSL3+iFSP1
66	73	101
57	79	108
50	65	No relapse
62	86	No relapse
64	80	No relapse
66	79	No relapse
52	83	No relapse
	78	No relapse
	79	No relapse

### Sheet: PDX0089 Com
Days-to-Recurrence in PDX0089 TNBC model
AC	AC+RSL3	AC+RSL3+iFSP1
78	102	No relapse
73	101	No relapse
93	100	No relapse
77	98	No relapse
74	108	No relapse
79	92	No relapse
73	101	126
	93	123
		121
		124

### Sheet: PDX0060 Com
Days-to-Recurrence in PDX0060 TNBC model
AC	AC+RSL3	AC+RSL3+iFSP1
60	77	92
57	83	No relapse
53	74	No relapse
54	68	No relapse
61	69	No relapse
55	63	101
63	72	No relapse
	75	No relapse
		No relapse

### Sheet: PDX3204 Com
Days-to-Recurrence in PDX3204 TNBC model
AC	AC+RSL3	AC+RSL3+iFSP1
67	59	96
48	61	107
47	66	95
54	78	114
65	76	96
	78	109
	79	108
	91	106

### Sheet: PDX0098 Com
Days-to-Recurrence in PDX0098 TNBC model
AC	AC+RSL3	AC+RSL3+iFSP1
95	117	153
89	113	152
83	114	155
80	107	149
91	108	132
81	106	143
84	113	136
94	117	143
		144
		163
		138
		143

### Sheet: PDX0170 Com
Days-to-Recurrence in PDX0170-Colorectal model
AC	AC+RSL3	AC+RSL3+iFSP1
90	103	121
84	96	122
79	94	120
73	97	126
84	102	96
75	103	98
78	104	114
	105	116
		122

### Sheet: PDX0261 Com
Days-to-Recurrence in PDX0261 HER2+ breast cancer model
AC	AC+RSL3	AC+RSL3+iFSP1
57	56	89
49	61	70
44	66	70
43	68	66
43	63	93
41	79	74
	73	106
	78	96
	79	75
