## Supplementary table 3 for "Ferrous Iron Accumulation Is a Hallmark and Therapeutic Vulnerability of Therapy-Induced Senescence"

### Sheet: Table 3
Target	sgRNA sequence
HMOX1	CGCAACCCGACAGGCAAGCG
HMOX1	CGAGACGGCTTCAAGGTATG
HMOX1	TTGCGGACGCTCCATCCGGC
HMOX1	CTATGTGAAGCGGCTCCACG
TFEB	CAACCCTATGCGTGACGCCA
TFEB	GCGGTAGCAGTGAGTCGTCC
TFEB	GATGCCCAACACGGTACTCC
TFEB	GTGGCGACTGGAAGTGGACG
